# A homing suppression gene drive with multiplexed gRNAs maintains high drive conversion efficiency and avoids functional resistance alleles

**DOI:** 10.1101/2021.05.27.446071

**Authors:** Emily Yang, Matthew Metzloff, Anna M. Langmüller, Xuejiao Xu, Andrew G. Clark, Philipp W. Messer, Jackson Champer

**Affiliations:** Department of Computational Biology, Cornell University, Ithaca, NY 14853; Department of Molecular Biology and Genetics, Cornell University, Ithaca, NY 14853; Institut für Populationsgenetik, Vetmeduni Vienna, Veterinärplatz 1, 1210 Wien, Austria; Vienna Graduate School of Population Genetics, 1210 Wien, Austria; Center for Bioinformatics, School of Life Sciences, Peking-Tsinghua Center for Life Sciences, Peking University, Beijing, China 100871

## Abstract

Gene drives are engineered alleles that can bias inheritance in their favor, allowing them to spread throughout a population. They could potentially be used to modify or suppress pest populations, such as mosquitoes that spread diseases. CRISPR/Cas9 homing drives, which copy themselves by homology-directed repair in drive/wild-type heterozygotes, are a powerful form of gene drive, but they are vulnerable to resistance alleles that preserve the function of their target gene. Such resistance alleles can prevent successful population suppression. Here, we constructed a homing suppression drive in *Drosophila melanogaster* that utilized multiplexed gRNAs to inhibit the formation of functional resistance alleles in its female fertility target gene. The selected gRNA target sites were close together, preventing reduction in drive conversion efficiency. The construct reached a moderate equilibrium frequency in cage populations without apparent formation of resistance alleles. However, a moderate fitness cost prevented elimination of the cage population, showing the importance of using highly efficient drives in a suppression strategy, even if resistance can be addressed. Nevertheless, our results experimentally demonstrate the viability of the multiplexed gRNAs strategy in homing suppression gene drives.
