## Supplemental Data for "A homing suppression gene drive with multiplexed gRNAs maintains high drive conversion efficiency and avoids functional resistance alleles"

### Sheet: Data Set S1
Data Set S1 Female Drive Crosses
♀ = female		D = drive allele					Phenotype	Genotypes		Fisher's exact test is used for most statistical comparisons, t-test used for average egg counts *p<0.05, **p<0.01, ***p<0.001
♂ = male		r1 = resistance allele, preserves target gene function					R	D/D, D/WT, D/r2		SEM = standard error of the mean
R = DsRed phenotype		r2 = resistance allele, disrupts target gene function					WT	WT/WT, r2/WT, r2/r2
WT = wild type		+ = wild type allele
Progeny of D/+ females with one copy of Cas9 (from crosses between D/D males and Cas9 homozygote females) and +/+ males															Totals for all flies pooled
Vial #	R♂	R♀	WT♂	WT♀	Total	(EGFP is not part of these phenotypes)									Rate	SEM							p-value	Comparison
#1	59	55	6	3	123										0.863636	0.0101462	Drive Inheritance						<0.00001***	Drive inheritance compared to Mendelian expectation
#2	32	37	11	9	89										0.727273	0.0202923	Drive Conversion						0.3	Cas9 inheritance compared to Mendelian expectation
#3	47	75	9	6	137										0.880645	0.0184136	Drive Inheritance Among Individuals with Egg Counts
#4	51	39	11	9	110										0.76129	0.0368273	Drive Conversion Among Individuals with Egg Counts
#5	63	40	5	12	120										0.826087	0.0191686	Egg-to-Pupae Survival
subtotal	252	246	42	39	579										0.959752	0.0109358	Pupae-to-Adult Survival
	RG♂	RG♀	R♂	R♀	G♂	G♀	WT♂	WT♀	Total	Pupae	Eggs				0.467257	0.02099	Cas9 Inheritance
#6-day1	12	9	5	9	3	1	2	0	41	43	48				32.5833	3.89144	Average Number of Eggs per Female Per Day
#6-day2	4	4	5	7	2	0	0	0	22	23	29				24.875	2.6284	Average Number of Eggs per Female Per Day (excluding the high first generation for #6-9)
#6-day3	6	4	3	3	0	0	0	1	17	18	19
#6-days4-6	14	8	17	18	3	0	1	5	66	not determined	not determined				Alternate Analysis (linear regression with binomial model)
#7-day1	7	7	14	9	0	1	2	2	42	44	55				Rate	SEM
#7-day2	4	8	6	3	2	1	1	1	26	27	32				0.866	0.012	Drive Inheritance
#7-day3	2	5	3	6	0	0	1	0	17	17	22				0.826	0.0192	Egg-to-Pupae Survival
#7-days4-6	12	11	11	19	2	4	6	2	67	not determined	not determined
#8-day1	7	8	2	7	0	1	0	1	26	29	37				Drive Inheritance = DsRed offspring / total offspring
#8-day2	5	6	9	6	1	0	0	1	28	28	33				Drive Conversion Rate = 2 * (Drive Inheritance - 0.5)
#8-day3	2	1	2	4	0	1	0	1	11	12	15				Egg-to-Pupae Survival = pupae / egg count
#8-days4-6	10	10	11	12	1	1	2	2	49	not determined	not determined				Pupae-to-Adult Survival = pupae / egg count
#9-day1	4	8	10	11	4	0	0	3	40	42	52
#9-day2	5	7	3	9	0	0	1	2	27	27	32
#9-day3	5	3	1	3	0	0	0	1	13	13	17
#9-days4-6	19	15	19	11	2	2	3	2	73	not determined	not determined
subtotal (vials with egg counts)	63	70	63	77	12	5	7	13	310	323	391
	R♂	R♀	WT♂	WT♀	Total	(EGFP is not part of these phenotypes)
total	491	497	81	75	1144
Progeny of D/+ females with one copy of Cas9 (from crosses between D/D males and Cas9 homozygote females) and +/+ males (second batch with different food source)															Totals for all flies pooled								p-value	Comparison
Vial #	R♂	R♀	WT♂	WT♀	Total	Pupae	Eggs								Rate	SEM							<0.00001***	Drive inheritance compared to Mendelian expectation
#10-day1	6	11	0	6	23	23	33								0.785863	0.0187045	Drive Inheritance
#10-day2	11	8	0	3	22	22	30								0.571726	0.0374091	Drive Conversion (potentialy not accurate due to lower egg viability)
#10-day3	9	7	4	3	23	23	29								0.768769	0.0163374	Egg-to-Pupae Survival
#10-day4	9	5	3	0	17	17	28								0.939453	0.0105402	Pupae-to-Adult Survival
#10-day5	2	3	1	1	7	8	19								25.6154	2.3196	Average Number of Eggs per Female Per Day
#11-day1	11	16	6	3	36	36	47
#11-day2	8	9	3	2	22	27	35								Alternate Analysis (linear regression with binomial model)
#11-day3	9	8	2	2	21	21	24								Rate	SEM
#11-day4	7	4	2	2	15	17	24								0.786	0.0187	Drive Inheritance
#11-day5	7	4	1	1	13	13	16								0.782	0.0275	Egg-to-Pupae Survival
#12-day1	24	11	6	6	47	54	58
#12-day2	7	7	2	3	19	19	22
#12-day3	6	5	4	1	16	16	20
#12-day4	11	7	0	2	20	22	29
#12-day5	8	10	1	0	19	19	26
#13-day1	15	13	3	1	32	35	59
#14-day1	6	4	4	1	15	19	23
#14-day2	9	11	1	2	23	26	31
#14-day3	7	7	2	7	23	24	24
#14-day4	6	8	1	0	15	15	23
#14-day5	5	10	2	2	19	19	20
#15-day1	2	2	0	0	4	4	5
#15-day2	0	1	0	0	1	3	5
#15-day3	0	2	0	0	2	2	5
#15-day4	0	1	0	0	1	1	1
#15-day5	8	11	4	3	26	27	30
total	193	185	52	51	481	512	666

### Sheet: Data Set S2
Data Set S2 Male Drive Crosses
♀ = female		D = drive allele					Phenotype	Genotypes		Fisher's exact test is used for most statistical comparisons, t-test used for average egg counts *p<0.05, **p<0.01, ***p<0.001
♂ = male		r1 = resistance allele, preserves target gene function					R	D/D, D/WT, D/r2		SEM = standard error of the mean
R = DsRed phenotype		r2 = resistance allele, disrupts target gene function					WT	WT/WT, r2/WT, r2/r2
WT = wild type		+ = wild type allele
Progeny of D/+ males with one copy of Cas9 (from crosses between D/D males and Cas9 homozygote females) and +/+ females															Totals for all flies pooled
Vial #	R♂	R♀	WT♂	WT♀	Total	(EGFP is not part of these phenotypes)									Rate	SEM							p-value	Comparison
#1	62	58	6	8	134										0.903539	0.00777709	Drive Inheritance						<0.00001***	Drive inheritance compared to Mendelian expectation
#2	71	66	0	1	138										0.807078	0.0155542	Drive Conversion						0.914	Egg-to-pupae survival compared to female drive crosses
#3	75	78	2	4	159										0.872449	0.0238278	Drive Inheritance Among Individuals with Egg Counts						0.13	Cas9 inheritance compared to Mendelian expectation
#4	72	59	10	9	150										0.744898	0.0476556	Drive Conversion Among Individuals with Egg Counts						0.0080**	Average number of eggs per female per day compared to female drive crosses
#5	44	44	7	5	100										0.831967	0.0239362	Egg-to-Pupae Survival						0.1319	Average number of eggs per female per day compared to female drive crosses (excluding the high first generation for female drive insects #6-9)
#6	53	41	11	4	109										0.965517	0.0128066	Pupae-to-Adult Survival
#7	69	57	4	4	134										0.438438	0.0271914	Cas9 Inheritance
#8	90	76	12	6	184										20.3333	1.57794	Average number of eggs per female per day
subtotal	536	479	52	41	1108
	RG♂	RG♀	R♂	R♀	G♂	G♀	WT♂	WT♀	Total	Pupae	Eggs				Alternate Analysis (linear regression with binomial model)
#9-day1	2	4	5	6	0	0	0	1	18	20	21				Rate	SEM
#9-day2	1	2	7	4	0	0	0	0	14	14	17				0.902	0.0135	Drive Inheritance
#9-day3	2	2	8	4	2	1	0	0	19	16	19				0.835	0.03	Egg-to-Pupae Survival
#9-days4-6	7	11	13	13	1	0	5	4	54	not determined	not determined
#10-day1	8	1	2	3	0	2	1	0	17	18	22				Drive Inheritance = DsRed offspring / total offspring
#10-day2	2	4	2	2	1	0	0	1	12	13	15				Drive Conversion Rate = 2 * (Drive Inheritance - 0.5)
#10-day3	3	3	5	4	0	0	1	1	17	17	21				Egg-to-Pupae Survival = pupae / egg count
#10-days4-6	11	7	11	4	1	0	2	3	39	not determined	not determined				Pupae-to-Adult Survival = pupae / egg count
#11-day1	1	1	2	3	0	0	2	0	9	9	17
#11-day2	1	3	2	2	0	0	0	0	8	9	13
#11-day3	6	2	0	4	0	0	0	0	12	12	15
#11-days4-6	5	2	5	7	0	1	1	0	21	not determined	not determined
#12-day1	4	7	6	5	1	1	1	1	26	28	30
#12-day2	4	5	6	3	1	2	1	1	23	24	29
#12-day3	3	4	7	4	1	1	0	1	21	23	25
#12-days4-6	4	6	4	6	1	1	1	0	23	not determined	not determined
subtotal (vials with egg counts)	37	38	52	44	6	7	6	6	196	203	244
	R♂	R♀	WT♂	WT♀	Total	(EGFP is not part of these phenotypes)
total	685	617	76	63	1441
Progeny of D/+ males with one copy of Cas9 (from crosses between D/D males and Cas9 homozygote females) and +/+ females (second batch with different food source)															Totals for all flies pooled								p-value	Comparison
Vial #	R♂	R♀	WT♂	WT♀	Total	Pupae	Eggs								Rate	SEM							<0.00001***	Drive inheritance compared to Mendelian expectation
#13-day1	15	9	0	0	24	24	24								0.87013	0.0171323	Drive Inheritance						0.1522	Egg-to-pupae survival compared to female drive crosses
#13-day2	10	5	0	0	15	16	16								0.74026	0.0342647	Drive Conversion						0.094	Average number of eggs per female per day compared to female drive crosses
#13-day3	6	3	1	1	11	13	20								0.80396	0.0176662	Egg-to-Pupae Survival
#13-day4	1	2	0	0	3	5	13								0.948276	0.0109913	Pupae-to-Adult Survival
#13-day5	9	11	3	1	24	24	29								20.2	1.47422	Average number of eggs per female per day
#14-day1	9	8	2	1	20	20	20
#14-day2	6	4	1	0	11	13	16								Alternate Analysis (linear regression with binomial model)
#14-day3	4	3	0	2	9	16	19								Rate	SEM
#14-day4	5	2	0	1	8	8	14								0.87	0.0171	Drive Inheritance
#14-day5	9	6	2	4	21	21	21								0.853	0.0393	Egg-to-Pupae Survival
#15-day1	15	10	1	2	28	29	29
#15-day2	7	4	0	1	12	13	17
#15-day3	4	3	0	0	7	8	18
#15-day4	4	3	0	0	7	7	18
#15-day5	9	7	2	1	19	19	27
#16-day1	1	5	0	1	7	7	10
#16-day2	2	2	1	1	6	6	6
#16-day3	1	8	1	2	12	12	12
#16-day4	3	4	1	0	8	8	10
#16-day5	9	7	2	1	19	19	24
#17-day1	12	11	2	1	26	26	32
#17-day2	10	11	1	2	24	25	30
#17-day3	7	14	0	4	25	26	34
#17-day4	10	7	3	0	20	21	25
#17-day5	8	10	1	0	19	20	21
total	176	159	24	26	385	406	505

### Sheet: Data Set S3
Data Set S3 Other Crosses
				Fisher's exact test is used for most statistical comparisons, t-test used for average egg counts *p<0.05, **p<0.01, ***p<0.001
				SEM = standard error of the mean
Progeny of +/+ (wild-type at drive locus) females and +/+ males												Totals for all flies pooled							p-value	Comparison
Insect#	Adults	Pupae	Eggs									Rate	SEM						0.448	Egg-to-pupae survival compared to female drive crosses
#1-day1	19	19	19									0.846154	0.0176897	Egg-to-Pupae Survival					0.6598	Egg-to-pupae survival compared to male drive crosses
#1-day2	10	10	11									0.946023	0.0120444	Pupae-to-Adult Survival					0.0173*	Average number of eggs per female per day compared to female drive crosses
#1-day3	27	27	27									23.1111	1.64076	Average Number of Eggs per Female Per Day					0.5644	Average number of eggs per female per day compared to female drive crosses (excluding the high first generation for female drive insects #6-9)
#2-day1	5	8	12																0.2551	Average number of eggs per female per day compared to male drive crosses
#2-day2	17	19	30									Alternate Analysis (linear regression with binomial model)
#2-day3	22	22	22									Rate	SEM
#3-day1	17	18	18									0.87	0.0272	Egg-to-Pupae Survival
#3-day2	19	20	25
#3-day3	23	27	37									Egg-to-Pupae Survival = pupae / egg count
#4-day1	23	24	27									Pupae-to-Adult Survival = pupae / egg count
#4-day2	18	18	20
#4-day3	20	21	25
#5-day1	19	20	26
#5-day2	16	18	21
#5-day3	16	16	19
#6-day1	13	13	15
#6-day2	25	26	30
#6-day3	24	26	32
total	333	352	416
Progeny of +/+ (wild-type at drive locus) females with one copy of Cas9 and +/+ males (second batch with different food source)												Totals for all flies pooled
Insect#	Adults	Pupae	Eggs									Rate	SEM						p-value	Comparison
#7-day1	27	27	33									0.840833	0.0105606	Egg-to-Pupae Survival					0.0001***	Egg-to-pupae survival compared to female drive crosses
#7-day2	13	13	26									0.96333	0.00591694	Pupae-to-Adult Survival					0.0667	Egg-to-pupae survival compared to male drive crosses
#7-day3	10	11	14									21.4286	1.79788	Average Number of Eggs per Female Per Day					0.2003	Average number of eggs per female per day compared to female drive crosses
#7-day4	6	7	17																0.6699	Average number of eggs per female per day compared to male drive crosses
#8-day1	6	6	6									Alternate Analysis (linear regression with binomial model)
#8-day2	20	21	21									Rate	SEM
#8-day3	10	10	12									0.892	0.0222	Egg-to-Pupae Survival
#8-day4	4	4	5
#9-day1	29	30	30
#9-day2	25	26	29
#9-day3	22	23	27
#9-day4	11	12	28
#9-day5	7	8	19
#10-day1	2	2	2
#11-day1	11	11	11
#11-day2	17	17	17
#11-day3	17	17	18
#11-day4	7	7	10
#12-day1	8	8	9
#12-day2	37	39	39
#12-day3	11	12	15
#12-day4	15	15	25
#12-day5	11	12	15
#13-day1	24	24	24
#13-day2	20	20	25
#13-day3	15	15	20
#13-day4	18	18	18
#14-day1	9	9	10
#14-day2	24	25	27
#14-day3	22	22	22
#14-day4	19	19	19
#15-day1	10	11	13
#15-day2	10	10	14
#15-day3	10	10	11
#15-day4	8	8	9
#15-day5	7	9	12
#16-day1	5	5	8
#16-day2	8	8	8
#16-day3	12	12	12
#16-day4	1	1	1
#16-day5	0	8	13
#17-day1	41	42	42
#17-day2	24	24	24
#18-day1	35	35	39
#18-day2	25	25	31
#19-day1	70	72	72
#19-day2	9	9	15
#20-day1	7	7	7
#20-day2	20	20	22
#21-day1	24	25	33
#21-day2	19	20	27
#22-day1	27	28	30
#23-day1	36	38	44
#24-day1	25	26	32
#25-day1	14	16	27
#26-day1	48	50	61
total	972	1009	1200

### Sheet: Data Set S4
Data Set S4 Cage Phenotypes
Glossary			Phenotype	Genotypes
R = DsRed phenotype			R	D/D, D/WT, D/r2
WT = wild type			WT	WT/WT, r2/WT, r2/r2
Cage 1 (homing drive released into Cas9 background)
Generation	R	WT	Total	Fraction Red
0	290	3003	3293	0.0880656
1	439	3904	4343	0.101082
2	956	4649	5605	0.170562
3	1845	4411	6256	0.294917
4	1536	2438	3974	0.386512
5	2723	3121	5844	0.465948
6	2039	2056	4095	0.497924
7	1621	1450	3071	0.527841
8	2098	1781	3879	0.540861
9	2511	2360	4871	0.5155
10	2066	1902	3968	0.520665
11	2551	2036	4587	0.556137
12	3018	1978	4996	0.604083
13	2283	1465	3748	0.609125
14	2459	1399	3858	0.637377
15	3348	2064	5412	0.618625
16	2222	1272	3494	0.635947
17	2357	1301	3658	0.644341
18	2688	1438	4126	0.651478
19	2710	1407	4117	0.658246
20	2023	1154	3177	0.636764
Cage 2 (homing drive released into Cas9 background)
Generation	R	WT	Total	Fraction Red
0	260	369	629	0.413355
1	951	1362	2313	0.411154
2	1401	1776	3177	0.440982
3	1722	1960	3682	0.467681
4	3074	2911	5985	0.513617
5	2102	1801	3903	0.53856
6	1903	1527	3430	0.55481
7	1755	995	2750	0.638182
8	3425	2028	5453	0.628095
9	2297	1360	3657	0.62811
10	3364	2290	5654	0.594977
Cage 3 (homing drive without any Cas9 present)
Generation	R	WT	Total	Fraction Red
0	587	183	770	0.762338	DsRed flies are ~59% drive heterozygotes and ~41% homozygotes
1	1517	1004	2521	0.601745
2	3021	2233	5254	0.57499
3	908	774	1682	0.539834
4	2631	2743	5374	0.489579
5	2218	2669	4887	0.453857
6	1530	2154	3684	0.415309
7	1978	2856	4834	0.409185
8	1814	3189	5003	0.362582
9	1420	3298	4718	0.300975
10	1000	2454	3454	0.289519
